# Spatial organization of the tumor-immune microenvironment in ER-positive breast cancer: remodeling during treatment and associations with clinical response

**DOI:** 10.1101/2025.10.09.681336

**Authors:** Maria Aanesland Dahle, Jan-Lukas Førde, Eivind Valen Egeland, Allison L. Creason, Cameron Watson, Øystein Garred, Lina Prasmickaite, Gunhild M Mælandsmo, Gordon B. Mills, Olav Engebraaten, Mads Haugland Haugen

## Abstract

**Background:** The tumor microenvironment influences treatment response in ER-positive breast cancer, but what distinguishes responders from non-responders and how it changes during treatment is poorly understood.

**Methods:** ER-positive breast tumors treated with neoadjuvant chemotherapy with or without bevacizumab were profiled with bulk proteomics pre-(n = 95), on-(n = 84) and post-treatment (n = 100). A subset of tumors was profiled with spatial single-cell proteomics pre-(n = 13) and on-treatment (n = 11). Cell phenotypes, spatial location and activation states were determined, and cellular colocalization assessed with spatial metrics. Bulk and spatial features were evaluated against treatment response defined by residual cancer burden.

**Results:** Treatment with bevacizumab amplified chemotherapy effects on proteomic signaling. The immune contexture shifted from suppressive to supportive during treatment through decreased macrophage, regulatory and anergic T-cell density and increased colocalization between epithelial cells and CD8+, CD4+ T-cells and dendritic cells. At baseline, responders had high density of effector memory T-cells, while non-responders had more naïve T-cells. In addition, responders had increased colocalization of epithelial cells with macrophages, and effector memory T-cells with M1-like macrophages compared to non-responders.

**Conclusions:** Spatially distinct tumor-immune microenvironments influence response to neoadjuvant treatment, offering valuable insights for guiding treatment decisions.
