## Supplementary Table S2 for "Spatial organization of the tumor-immune microenvironment in ER-positive breast cancer: remodeling during treatment and associations with clinical response"

### Sheet: Supplementary_table
Protein expressional changes bev+NACT				Protein expressional changes NACT
Protein	logFC	P.Value	adj.P.Val	Protein	logFC	P.Value	adj.P.Val
Caveolin_1	1.24740254199601	2.33338557767448e-07	2.22732259687109e-06	Caveolin_1	0.666810309408416	0.00214125535744326	0.0112415906265771
Myosin_11	0.771987754078863	0.013954549767231	0.022369888939836	Myosin_11	0.500341694151204	0.113091137807035	0.193082430402255
Collagen_VI	0.580973250720981	4.8936503781996e-05	0.000155707057488169	c_Myc	0.444329249501761	0.00131926422980976	0.00893695123419514
Tyro3	0.565583550726665	7.26915192065272e-05	0.000215003084977052	FAK_pY397	0.397525225285714	9.80205740925587e-05	0.00296938535418871
c_Myc	0.553389987448086	1.26200315948664e-05	5.24641051963119e-05	Rab11	0.30633361336755	0.000977190524504452	0.0074587824985868
Rad51	0.550876738322838	1.38508709621845e-05	5.50247168312554e-05	Rad51	0.302588923359257	0.0124630876380694	0.0386632435639356
Rab11	0.499347111990663	1.65165903317951e-07	1.65165903317951e-06	Akt_pS473	0.278727586498724	0.055776276182155	0.11155255236431
N_Cadherin	0.46565776192456	1.22266812488913e-06	8.28259052344249e-06	Akt_pT308	0.277311367393078	0.0166885937564956	0.0473595228224874
UBAC1	0.440984294561904	0.000522027913298333	0.00119158545426793	EGFR_pY1173	0.265737544195868	0.000338057807307318	0.00466364139301161
Fibronectin	0.432130572824169	0.00116900999867059	0.00243061484872102	Fibronectin	0.262857221195202	0.0262809758918025	0.0657024397295062
Bid	0.402864444472031	1.12318473977359e-06	7.86229317841513e-06	Bid	0.253928569775123	0.00173575564614526	0.0104145338768716
Stathmin_1	0.383177897784546	2.84190219564448e-06	1.53025502842395e-05	N_Cadherin	0.252877698188716	0.00709864748712006	0.0262799004984775
Annexin_I	0.376821471121566	1.27412826905329e-05	5.24641051963119e-05	N_Ras	0.246683598315223	0.00144352759524295	0.00947314984378184
c_Kit	0.366752147457765	0.00405723599466463	0.0075399960962794	Collagen_VI	0.246146902428346	0.16441041453945	0.255827387992274
EGFR	0.351096101649693	3.93876668683742e-07	3.44642085098274e-06	p21	0.244332543473867	0.0126380862114162	0.0386632435639356
X14_3_3_beta	0.347719019008528	1.10680128731327e-07	1.29126816853214e-06	c_Kit	0.237535206103552	0.0595318301890103	0.115756336478631
Heregulin	0.331609139261933	5.40717297499712e-06	2.64071238313813e-05	X14_3_3_beta	0.211446713412994	0.00154710189829893	0.0098451938982659
ACVRL1	0.326246014294647	4.72511404414846e-07	3.9690957970847e-06	Chk2_pT68	0.209565293083142	0.0388140931343678	0.0895709841562334
N_Ras	0.318564244131278	2.996178855129e-05	9.98726285043001e-05	Pdcd_1L1	0.203942540182732	0.0332523972810059	0.0793523116933095
E2F1	0.318550338439135	0.0154097951589649	0.0243312555141552	EGFR	0.196674313302965	0.00551016665311795	0.0226889215128386
Bak	0.306893540683369	7.08131320122176e-08	8.7475045426857e-07	Bak	0.196164394765692	0.000693492456354138	0.00582533663337476
ATM_pS1981	0.300558510554014	9.48262992057675e-07	6.86673201145213e-06	CD31	0.189029468878474	0.000994504333144906	0.0074587824985868
p21	0.300373151510144	0.00763184322944143	0.012924895791796	C_Raf_pS338	0.187652233359782	0.0019483898333188	0.0107674174999197
Cyclin_D1	0.29869500345326	6.13345538867062e-07	4.77046530229937e-06	Stathmin_1	0.186196904032455	0.0220198874717533	0.056392394744734
EGFR_pY1173	0.29141783290518	5.37098304972998e-06	2.64071238313813e-05	BRCA2	0.184175546916197	0.0072821451424128	0.0262799004984775
Gys_pS641	0.281137959449995	0.00490074466505749	0.00864837293833675	TAZ	0.180047678256291	0.00269060687477014	0.0128415328114029
Akt_pS473	0.279318283982913	0.0556705375666264	0.0774226019138513	Annexin_I	0.178733770684679	0.0208235150602751	0.0553536476285793
BRCA2	0.278529823183074	1.62277670395989e-05	6.19605650602866e-05	IRS1	0.176928778982978	0.00202384939092116	0.0108976505664985
Ets_1	0.267776814175711	7.96877251278418e-05	0.000229238661326668	TWIST	0.176169682385892	0.0011892193283946	0.00832453529876221
ARHI	0.256852826929668	6.68226660492129e-05	0.000203373331454126	PR	0.174202617950547	0.0103475214056849	0.0334304537722128
JNK_pT183_Y185	0.256584152296989	1.91315442880793e-05	6.69604050082776e-05	Bax	0.173787988449833	0.000173697441652253	0.00359281736967954
NAPSIN_A	0.25640476812887	6.51288675642718e-07	4.88466506732038e-06	ACVRL1	0.173157616235975	0.00371799799222189	0.0173506572970355
CD31	0.256083145834867	0.00112381086378325	0.00236000281394483	EGFR_pY1068	0.171173589432426	0.00958442304725455	0.0319480768241818
Pdcd_1L1	0.252166876855015	0.00382637646987263	0.00730490053339321	Cyclin_D1	0.16983961712453	0.00520754135086311	0.0223180343608419
PKC_alpha_pS657	0.25071122568484	0.000449179017038682	0.00104808437309026	c_Met_pY1234_Y1235	0.167610361828619	0.0278737110650993	0.0680637130659401
CD29	0.242725192229708	8.43342910125526e-06	3.85004372013827e-05	Tuberin_pT1462	0.165264888354216	0.000528704132327715	0.00504672126312819
CDK1	0.241658004092007	0.00027174190141654	0.00067935475354135	E2F1	0.165219314587912	0.25511537508438	0.350158357958953
Akt_pT308	0.236947857237907	0.0434240969549209	0.0624593175378999	Beclin	0.161587969350571	0.0348527745242563	0.0822368837089194
SF2	0.235015690478214	4.10033662920539e-06	2.10017241983691e-05	PKC_alpha_pS657	0.161503334581875	0.00812182660903436	0.0275094127080196
IRS1	0.228377478331657	9.28832006791936e-06	4.15010045587886e-05	Shc_pY317	0.158336694743555	0.0360595152319854	0.0841388688746325
Cox_IV	0.225207559270129	0.00392070600513842	0.00735132375963454	MAPK_pT202_Y204	0.153216064439242	0.197638477307046	0.29435517896794
Cox2	0.223088790020625	0.00125212429901858	0.00255287478440682	JNK_pT183_Y185	0.15216502764709	0.0204084224349087	0.0549457527093696
p38_pT180_Y182	0.222147438466055	0.00741365172433667	0.0126574541635016	Heregulin	0.140696298600402	0.0177662646488553	0.0497455410167949
p53	0.221082696381276	0.0022532292835033	0.00442222569659527	YAP	0.140501104230074	0.000425324930481671	0.00496212418895282
PKC_alpha	0.220883765238493	0.00151177149547149	0.00302354299094297	CD49b	0.140236431593705	0.0127747875590702	0.0386632435639356
Chk2_pT68	0.219835269220203	0.00516396965670053	0.00903694689922594	ATR	0.140086549810901	0.0678086340994756	0.128286605053062
PEA_15_pS116	0.219578792191293	0.000431303514185382	0.00104356373196873	Tyro3	0.136722975629687	0.164460463709319	0.255827387992274
p27_pT198	0.219164401572999	1.54159765416314e-05	5.99510198841221e-05	ARHI	0.135892742474857	0.0395030827417272	0.0901700801713339
TAZ	0.214885858098199	0.000146031627853491	0.000393162074990169	PKC_alpha	0.134334058945615	0.0257583950896427	0.0651718429978911
C_Raf_pS338	0.207062196213818	0.000118180570345936	0.000322310646398006	PEA_15_pS116	0.133786417178689	0.0165587643882709	0.0473595228224874
Transglutaminase	0.204523639298571	2.45311951776094e-05	8.4451655529475e-05	p27_pT198	0.132801432430742	0.0133176271235989	0.0393901647317715
TIGAR	0.197572946068893	5.94888071004945e-06	2.77614433135641e-05	FoxO3a_pS318_S321	0.127710506051236	0.00489738098808115	0.0218819150531286
MEK1_pS217_S221	0.192837204094704	0.00976544348691404	0.0162226291599431	Rictor_pT1135	0.125000066914912	0.00512295343039339	0.0223180343608419
YAP	0.187642293108364	6.47423444873175e-05	0.000199939593269657	ATM_pS1981	0.123299556862814	0.0550079919219577	0.11155255236431
FAK_pY397	0.183826048467121	0.0506378849418736	0.0708930389186231	CDK1	0.121976331452384	0.0705625751879422	0.131133989287326
Notch1	0.183636996405229	0.000887245044738402	0.00188203494338449	Gys_pS641	0.120522120587542	0.134938596522313	0.22138363491942
PR	0.182797534626786	0.000410874302759167	0.00101510121858147	UBAC1	0.114303503353368	0.399188929875649	0.493115736905213
Caspase_7_cleaved	0.182531532444093	0.0497463378792037	0.070112288286126	MEK1_pS217_S221	0.113435398812508	0.110860276320831	0.190825065798151
TWIST	0.17965426862855	0.000638695186941196	0.00142687222614523	NAPSIN_A	0.113021638007536	0.0447566591905903	0.0959071268369793
ATR	0.178756263544253	0.0101806957577699	0.0167027039775912	p38_pT180_Y182	0.112995584760421	0.207947566109067	0.305354950833571
YB1_pS102	0.161063002716315	0.000519012505186649	0.00119158545426793	HER2_pY1248	0.111160295842595	0.160066071308976	0.252735902066804
Histone_H3	0.15455707289308	0.464273744337329	0.51314466479389	p53	0.11097394853756	0.232816060821185	0.330347113327358
GPBB	0.152445262325113	0.00414754347680727	0.00764021166780286	TIGAR	0.105422244122175	0.00688506201564887	0.0262799004984775
b_Catenin_pT41_S45	0.15188175737435	0.00127801053135057	0.00258059818830404	b_Catenin_pT41_S45	0.09667155452655	0.059099255641335	0.115756336478631
p27_pT157	0.151246097556543	0.0045743082202035	0.00828107522623047	Ets_1	0.094777821115986	0.125845422410299	0.209742370683831
SCD	0.149321094151588	0.00440993268445045	0.00805292055421386	SF2	0.0879617441700548	0.0483408979377557	0.100724493626077
Src_pY527	0.14610518259353	0.0355562455786303	0.0529561104362579	YAP_pS127	0.0846848210813953	0.393368957637903	0.488801663337039
p27_Kip_1	0.129730181912784	0.0200305536364772	0.0307037683478848	Notch1	0.08139653673929	0.130949141753512	0.216530076915255
CD49b	0.129579823164522	0.0111953462638101	0.0182249822899234	JAB1	0.0790260146470566	0.306655139604129	0.399984964701038
Lck	0.129069317845521	0.152399646011696	0.198782146971777	X14_3_3_epsilon	0.074276834975886	0.0905224554757324	0.161099285168676
PDGFR_beta	0.122518689551116	0.273679694172443	0.334143812652402	p38_alpha	0.073993071017726	0.0778047490524228	0.142078237400076
ATP5H	0.114939863786596	0.0414674853823921	0.0600563581400162	Rad50	0.0717627066425651	0.0618027584786259	0.119069534683591
c_Met_pY1234_Y1235	0.114454386026546	0.0398199128356219	0.0581076184130546	Cox2	0.0714271443028157	0.27308558220051	0.367615206808379
UGT1A	0.111801756285454	0.0737840117081925	0.101272172932813	SCD	0.069711314361765	0.36637633032124	0.46348812871964
NDRG1_pT346	0.111168384192094	0.399804296140263	0.453831903726785	Smad3	0.0690230558588574	0.0435402015343036	0.0942622919814819
Gys	0.110063142767814	0.182491484398494	0.23086272122701	PRAS40_pT246	0.0652194673205071	0.17662647938986	0.270741318772778
Bax	0.0983130711815963	0.0358613497485865	0.0530343904732617	Rictor	0.0644882028798879	0.501970966082057	0.5856327937624
Stat5a	0.097144774500016	0.30206300765878	0.361283561695388	p27_Kip_1	0.0644073640178488	0.330296842816315	0.427039500250423
X14_3_3_epsilon	0.0958909775932073	0.0193981796631498	0.0299530715386872	Porin	0.0635487283488909	0.243680186439631	0.336663415475807
MAPK_pT202_Y204	0.0949628484325417	0.376958456754227	0.430224325643411	CD29	0.0614264754493097	0.241942992261056	0.33647700910478
Rictor_pT1135	0.0908843386013887	0.0311260773306863	0.0473657698510444	ER_alpha_pS118	0.0604301189164509	0.232505719035545	0.330347113327358
Smad3	0.0878729351085986	0.00981082811101323	0.0162226291599431	YB1_pS102	0.058779982625326	0.217135791042886	0.314472524958663
Rad50	0.087303429814879	0.0141124948334278	0.0224516963259078	Smad4	0.0557244182139393	0.209386252000163	0.305354950833571
FoxM1	0.0857711127555063	0.286437241674181	0.347698385847272	IGFBP2	0.0540547005927616	0.73497148586233	0.783472142289793
YAP_pS127	0.0840270378197854	0.341125369458144	0.400202947408995	c_Jun_pS73	0.0539301193949541	0.295980157740992	0.390917189469235
Beclin	0.0789765303159655	0.147195679991442	0.193194329988768	NDRG1_pT346	0.0525301626163	0.697819981166065	0.759285989869812
Tuberin_pT1462	0.0786754900136964	0.0867080830538633	0.11823829507345	GPBB	0.0516600202478768	0.270177413586879	0.366046818408029
G6PD	0.0739898153430152	0.261040135229172	0.320575604667404	UGT1A	0.0466116458028401	0.508654774516823	0.590151948334435
MEK2	0.0694137494804661	0.04512598900188	0.0644656985741143	Smad1	0.0463860465788941	0.259998524734957	0.354543442820396
FoxO3a_pS318_S321	0.064203287065173	0.138327775151325	0.182697061520618	AMPK_alpha	0.0398318144429176	0.499612370137607	0.5856327937624
Src_pY416	0.0621547752632969	0.289348589836455	0.34921381531986	Cox_IV	0.0389748019311769	0.56126261508551	0.640571462869332
Porin	0.0620563109522649	0.203547407224228	0.254434259030285	Bcl2	0.0302848887673674	0.833739519563209	0.871914795673917
p38_alpha	0.0549650520505699	0.168126877480946	0.215284416286577	MEK2	0.0295634060036388	0.428025623552009	0.516582649114494
MIG6	0.0466018205382766	0.302790032658992	0.361283561695388	FoxO3a	0.0260120316535997	0.641706758059313	0.713007508954792
p16INK4a	0.0388740678363498	0.646595027437549	0.689263734831905	MIG6	0.0148202271641263	0.706986146052271	0.7613696957486
c_Jun_pS73	0.0384742653015839	0.482894341722858	0.527812022507495	DJ1	0.0132638638637749	0.826113417088714	0.871777977832311
Smad1	0.027228455273716	0.440180469393761	0.491690949854733	HER3	0.0127401017127707	0.931635025873762	0.961688996474573
ACC1	0.0252344169768171	0.878270423090431	0.899691652921905	HER3_pY1289	0.0119313367327415	0.834547018716463	0.871914795673917
p70_S6K_pT389	0.0244724735124599	0.789153691776734	0.820407303332248	NF_kB_p65_pS536	0.00663477024730139	0.951621744390901	0.970099836514996
HER2_pY1248	0.0239847581601981	0.810486491953294	0.838434302020649	p27_pT157	0.00295439551420887	0.950116603879443	0.970099836514996
Shc_pY317	0.0199900916167671	0.688621701805941	0.726686217986169	PDK1	0.00218885175400823	0.963341491096591	0.972604390049443
EGFR_pY1068	0.00839752299960463	0.911042407822255	0.928732551663463	Transglutaminase	0.00140785938210192	0.98293349068282	0.987636521738719
PAI_1	0.00273237576576333	0.97353893504823	0.978197016077169	PDGFR_beta	0.000530856977417417	0.997198771165953	0.997198771165953
ACC_pS79	-0.000630582875533637	0.996152336658484	0.996152336658484	Src_pY416	-0.00456789177100991	0.958392447171743	0.972282192782928
PCNA	-0.00495923275329263	0.923577776414915	0.936962961580348	Stat5a	-0.00783063598933125	0.934212168003871	0.961688996474573
Stat3_pY705	-0.00574862121292241	0.9283281662349	0.937254398602544	Src_pY527	-0.0106451022768544	0.880594367373044	0.915469391823461
TTF1	-0.0137836596473367	0.821569223687651	0.845733024384346	Raptor	-0.0251543743521453	0.615672724723212	0.691397177496655
DJ1	-0.0169873638343802	0.786014868087075	0.820407303332248	Bad_pS112	-0.0253054507717825	0.472729044662436	0.557714041455683
TSC1	-0.0180217947135434	0.661140835817735	0.701209977382446	Annexin_VII	-0.0268122641662328	0.580919397877803	0.659422019212641
Complex_II_Subunit	-0.0180748646090719	0.711166155813047	0.746724463603699	HER2	-0.0286236908254009	0.661086124522216	0.730674137629817
MEK1	-0.0288912464759928	0.59116672200263	0.633392916431389	Dvl3	-0.0340221768590481	0.600877486988152	0.678410065954365
Bad_pS112	-0.0335034917663478	0.36895578084281	0.425718208664781	Paxillin	-0.0347107402667541	0.705116400759335	0.7613696957486
ER_alpha_pS118	-0.0370751669808134	0.372868885639635	0.427882327783188	Bcl_xL	-0.0361860185926771	0.62582455244367	0.699059340495588
PRAS40_pT246	-0.0376086124950527	0.451448813234509	0.501609792482787	TSC1	-0.036380164445548	0.450753723973509	0.534792553866875
Annexin_VII	-0.0421867273327848	0.353764573807094	0.412725336108276	GSK_3b_pS9	-0.042137780468641	0.716518046681563	0.767697907158818
Bcl_xL	-0.0470944840678533	0.478067141286546	0.52562355848259	Complex_II_Subunit	-0.043340439035383	0.34097814000352	0.436618350004507
PI3K_p110_alpha	-0.0478074230416498	0.244101563746635	0.301537225804667	AR	-0.0489479225216766	0.690973442454567	0.755752202684683
Raptor	-0.0487917032819155	0.321885812634805	0.37975292501859	Stat3_pY705	-0.0491187543444177	0.445199279228867	0.531203685443535
UQCRC2	-0.0571923289095549	0.306267271073423	0.36336794873118	PI3K_p110_alpha	-0.0583515373559469	0.177956750016809	0.270803750025579
Smad4	-0.0573089972307557	0.166565055700558	0.214593016546731	ATP5H	-0.0606721060141552	0.187208626433538	0.280812939650308
Chk1_pS345	-0.0627765580398459	0.187893908568788	0.236273777242188	p70_S6K_pT389	-0.060711008254338	0.512704911833324	0.591582590576912
AMPK_alpha	-0.0687866383763327	0.21840453011652	0.271390244523487	PEA_15	-0.0656952460871546	0.380937223060012	0.479022855344926
TFRC	-0.0695004727868501	0.561298986343676	0.604475831447035	p16INK4a	-0.0665260281749187	0.403050829025256	0.494974702311718
Cyclin_E1	-0.07707178322362	0.0985873028766416	0.133569894219966	Claudin_7	-0.069661605082034	0.665054842603774	0.731212130611479
Bcl2	-0.0794779141286059	0.535187517745209	0.579326694466464	Histone_H3	-0.0712219541775479	0.750497466933902	0.795982161899593
Rictor	-0.0796732281303149	0.485084382590222	0.527812022507495	Caspase_7_cleaved	-0.076252295305592	0.424905119742893	0.516582649114494
PEA_15	-0.0832400897934643	0.172278327429813	0.219263325819762	FoxM1	-0.0777806833338147	0.440898267054793	0.529077920465751
FoxO3a	-0.0833841447585576	0.130011933379574	0.172800670947535	YB1	-0.0778696685935755	0.305704752505274	0.399984964701038
GAPDH	-0.101437970359421	0.410341631501419	0.461143491975835	PAI_1	-0.0785470248931654	0.331463993051519	0.427039500250423
HER2	-0.107694174868093	0.117774718591871	0.157533063084668	TTF1	-0.0806085940529053	0.155403550109497	0.247232920628745
AMPK_alpha_pT172	-0.111201923552901	0.0469374212142983	0.0666003949662341	Chk1_pS345	-0.0823263152927204	0.166672695550048	0.257362250481692
PDK1	-0.116375111584752	0.00313730258671466	0.00604434443312	G6PD	-0.0844738850810618	0.229592445885816	0.330235709835762
YB1	-0.1241903674572	0.0681078034012029	0.0940963073306092	ERCC1	-0.0859027362026503	0.147690649034383	0.238577202286311
HER3	-0.127386007074372	0.368545400256188	0.425718208664781	GSK_3ab_pS21_S9	-0.0890510713764263	0.427196728967651	0.516582649114494
PI3K_p85	-0.130694425570277	0.0319456920341151	0.0479185380511726	Lck	-0.0894318611506667	0.284029038265614	0.377506949593537
C_Raf	-0.135896923115996	0.000587911984287469	0.00132754319032654	UQCRC2	-0.0923885306640574	0.152947190127718	0.245182518525349
Merlin	-0.147167221508474	0.00123572634993419	0.00254414248515863	Merlin	-0.095033506384781	0.042984550434022	0.0940287040744231
Src	-0.15028449770576	0.039845224054666	0.0581076184130546	Gys	-0.0974485716798312	0.239455753527232	0.336395371805341
FASN	-0.151412186696754	0.41063729999753	0.461143491975835	C_Raf	-0.100024977207601	0.0578162200511811	0.114541568025925
ADAR1	-0.153971450549034	0.00948281008972169	0.0159311209507324	INPP4b	-0.10155230741193	0.385587299204793	0.481984124005991
Dvl3	-0.154619494990775	0.00655124923240146	0.0113699366843331	AMPK_alpha_pT172	-0.101952177795398	0.0690120186422552	0.129397534954228
Paxillin	-0.177965480744073	0.0318324024132376	0.0479185380511726	FAK	-0.102638627023561	0.187082062330278	0.280812939650308
JAB1	-0.179902056013379	0.10299869517203	0.138652089654655	eEF2K	-0.102648311394977	0.345567738048655	0.439813484789197
HER3_pY1289	-0.182326090582918	0.000843588065046062	0.00180768871081299	JNK2	-0.103922982420974	0.118953841068629	0.199842452995297
Gab2	-0.204237426730064	0.00203255375704512	0.00402675744320259	PCNA	-0.120144771511325	0.0271402205450241	0.0670523095818241
ATM	-0.208940858050843	0.00391924699834612	0.00735132375963454	MEK1	-0.120860403176805	0.0219487878674842	0.056392394744734
FAK	-0.232812722168927	0.00018798252814342	0.000487362110001459	ADAR1	-0.12569209287981	0.0211157652819949	0.0554288838652366
mTOR_pS2448	-0.234362411468227	0.000100793151462717	0.000286034619015818	B_Raf	-0.126824953243448	0.275471676607297	0.368465299920589
Akt	-0.23578551625334	0.00276665575973439	0.00537960842170575	PI3K_p85	-0.134581657558925	0.0556931854243983	0.11155255236431
IGFBP2	-0.25127635084986	0.163105995334356	0.211433697655646	B_Raf_pS445	-0.149906555168128	0.0502968408753645	0.10355231944928
AR	-0.254268690263151	0.00473296891727648	0.00849507241562446	b_Catenin	-0.152873161176757	0.207471846655534	0.305354950833571
HIAP	-0.254582781165174	1.72838218560669e-06	1.03702931136402e-05	VEGFR_2	-0.154556160402309	0.145802917935352	0.237353587336619
PKC_delta_pS664	-0.259346716457171	4.56784201006891e-05	0.000147576434171457	Tuberin	-0.159482899075545	0.0970586792121131	0.168448947392924
NF_kB_p65_pS536	-0.26463947905345	0.000669604310628422	0.0014801779498102	mTOR_pS2448	-0.167584292540248	0.018828420569126	0.0513502379157982
ERCC1	-0.274369589869705	5.85724006098171e-06	2.77614433135641e-05	A_Raf	-0.169723238774774	0.00695275464280367	0.0262799004984775
Chk1	-0.275225958997842	0.00023955556775034	0.000606104448524958	Cyclin_E1	-0.172150380630726	0.00234880332101392	0.0117824659895854
B_Raf_pS445	-0.280756847232631	7.78233720114635e-05	0.000226984835033435	Akt	-0.180345533741378	0.0851740556445816	0.1528765101313
Chk2	-0.281548819141051	1.90957910496298e-05	6.69604050082776e-05	ER_alpha	-0.182332373476729	0.516817742783802	0.593069540899445
JNK2	-0.287256652175479	1.1103486369453e-05	4.85777528663569e-05	XRCC1	-0.184378328832347	0.00723116370892511	0.0262799004984775
eIF4E	-0.290015773203656	1.79332554751848e-06	1.04610656938578e-05	ACC1	-0.193504380655487	0.240282408432386	0.336395371805341
INPP4b	-0.292704132389258	0.0171205911612574	0.0266320306952893	Rab25	-0.194175320099415	0.0402893921803921	0.09097604685895
PTEN	-0.300682482427027	0.00488921290747264	0.00864837293833675	p70_S6K1	-0.19565707681717	0.0636347201259299	0.121484465694957
p70_S6K1	-0.306209733395935	0.000437302897205945	0.00104356373196873	Src	-0.197566121520885	0.018536225565368	0.0512185180095695
eEF2K	-0.314000467437972	0.000164359819670569	0.000431444526635244	PTEN	-0.206694890279816	0.0968708280280112	0.168448947392924
X14_3_3_zeta	-0.323594740084396	1.66024858661018e-05	6.22593219978819e-05	p38	-0.207157057322257	0.0418107272045244	0.093194489446985
p38	-0.331008315648336	0.000153173234801671	0.000407169358333557	PKC_delta_pS664	-0.210809060510105	0.000723197488248611	0.00584121048200801
PKC_beta_II_pS660	-0.332185895726542	1.38871904383645e-05	5.50247168312554e-05	PDK1_pS241	-0.212724501174636	0.0294264429118066	0.0710293449595333
X4E_BP1	-0.337075181979279	0.000432454584593208	0.00104356373196873	Chk2	-0.2144284168745	0.00235649319791708	0.0117824659895854
b_Catenin	-0.34000184303894	0.0164428305894678	0.0257686151028972	MDM2_pS166	-0.215270457544186	0.00791738139959382	0.0275094127080196
MDM2_pS166	-0.342650570585747	1.19282282716498e-05	5.11209783070705e-05	Bim	-0.216241526577238	0.116510723964784	0.197316548650038
VEGFR_2	-0.357235492901691	0.000190471291571107	0.000487792332072346	RSK	-0.21752270115479	0.00181581582407398	0.0105922589737649
A_Raf	-0.367918978273207	2.74950956821447e-09	5.77397009325038e-08	ATM	-0.217887271500157	0.00663623312546198	0.0262799004984775
PDK1_pS241	-0.375186436741967	5.0259761544732e-05	0.000157530595886474	GAPDH	-0.222778154898074	0.0819172363898893	0.148298445188593
RSK	-0.377207272604035	2.49797902572074e-06	1.38046209316146e-05	HIAP	-0.223688232326988	0.000113119442064332	0.00296938535418871
Claudin_7	-0.391124587736875	0.0137908187613871	0.0222774764607022	X4E_BP1_pS65	-0.234470764551249	0.00807729164965101	0.0275094127080196
X4E_BP1_pS65	-0.400625617530989	2.84766962257111e-07	2.60004617713014e-06	Pdcd4	-0.240342528316543	0.0963388261415214	0.168448947392924
XRCC1	-0.401997595303238	1.29096671944445e-07	1.35551505541667e-06	eIF4E	-0.24329031228157	6.35852096600818e-06	0.000445096467620572
Rab25	-0.408439111405872	1.71004926086623e-05	6.30018148740191e-05	X4E_BP1	-0.245132961234476	0.0149144645025538	0.0435005214657819
eEF2	-0.418598212625384	2.70948877484984e-09	5.77397009325038e-08	PKC_beta_II_pS660	-0.251234768981046	0.00738340061623891	0.0262799004984775
Tuberin	-0.424177295358751	1.64353329847649e-06	1.01512350788254e-05	PMS2	-0.258992974322585	0.00610667652129335	0.0246615782590693
GSK_3b_pS9	-0.431164049574993	4.05551627320577e-05	0.000133071627714564	X14_3_3_zeta	-0.268459060261078	0.00393351373533272	0.0179573453134755
X4E_BP1_pT37_T46	-0.442554940281423	2.63275098285183e-05	8.91738236127234e-05	Chk1	-0.274097578958402	0.00541268081915129	0.0226889215128386
IGF1R_beta	-0.468349637016175	0.000443652870704031	0.00104682138031288	mTOR	-0.275994902191929	0.00268758799730385	0.0128415328114029
GSK_3ab_pS21_S9	-0.469292223560644	1.51942892833082e-06	9.66909318028702e-06	Myosin_IIa_pS1943	-0.292221672336177	0.0484436850296847	0.100724493626077
BAP1	-0.475521434002444	2.2696744859719e-10	1.01784176958867e-08	eEF2	-0.306775500513509	0.000355325058515171	0.00466364139301161
S6_pS235_S236	-0.482617939928824	0.000744990015194032	0.0016128649813479	ACC_pS79	-0.315263525430693	0.0128877478546452	0.0386632435639356
mTOR	-0.484926046826534	4.27585667313464e-09	7.48274917798562e-08	Gab2	-0.315803113230388	0.0111214841744843	0.0353865405551774
GSK_3ab	-0.494312493129212	4.75190090546649e-09	7.67614761652279e-08	GSK_3ab	-0.320955171359295	0.000487693886178157	0.00504672126312819
Mcl_1	-0.494882293478165	9.40215479235015e-09	1.31630167092902e-07	GATA3	-0.321003226356109	0.0761359073772095	0.14025035569486
Myosin_IIa_pS1943	-0.502726235894872	1.90289376142026e-05	6.69604050082776e-05	Mcl_1	-0.322099101817189	0.000224878813553401	0.0036326577574011
Cyclophilin_F	-0.529608893480215	0.000115775469496541	0.000319905902556231	BAP1	-0.329317585348398	5.31026127182869e-05	0.00223030973416805
S6_pS240_S244	-0.531409639365902	7.0482287394618e-05	0.000211446862183854	X4E_BP1_pT37_T46	-0.329738254485915	0.00164859133852191	0.0101824759144001
B_Raf	-0.559789251436303	3.21914708067833e-06	1.69005221735612e-05	IGF1R_beta	-0.357328471680445	0.00988890424511397	0.0324479670542802
Pdcd4	-0.57067182077145	0.000105195932418588	0.000294548610772046	TFRC	-0.362067169003288	0.00111887127858834	0.00810217132770866
MSH6	-0.604534630882506	5.40660741112975e-10	1.62198222333893e-08	RBM15	-0.404750588303568	0.000666066571951807	0.00582533663337476
Bim	-0.607841758516788	1.39680836473803e-06	9.16655489359332e-06	FASN	-0.410212356974239	0.0470501894502009	0.0998034321670928
PMS2	-0.61749762395039	6.32067245855293e-09	9.4810086878294e-08	MSH2	-0.410636071736262	0.000188195195554642	0.00359281736967954
Syk	-0.636585745774927	6.12586357718643e-07	4.77046530229937e-06	MSH6	-0.416901963550309	0.000151286057495918	0.00353000800823808
RBM15	-0.646264801674234	4.83993954103613e-08	6.35242064760992e-07	E_Cadherin	-0.44835447840295	0.0421594118926837	0.093194489446985
X53BP1	-0.694099852745496	1.2399856196104e-07	1.35551505541667e-06	PARP1	-0.464128068461272	5.70687511928512e-06	0.000445096467620572
E_Cadherin	-0.717797655397557	0.00678448030123029	0.0116782037971997	GCN5L2	-0.464412712363374	1.32668433733584e-06	0.000278603710840526
MSH2	-0.720853612727585	2.20126445148263e-11	1.54088511603784e-09	Rb_pS807_S811	-0.470525831543949	0.000263701327410495	0.00395551991115743
PARP1	-0.75382929540987	3.84111326646903e-09	7.33303441780451e-08	X53BP1	-0.508649335771117	2.66989408620564e-05	0.00140169439525796
GCN5L2	-0.758422862611231	5.3134007670147e-13	5.57907080536543e-11	S6_pS240_S244	-0.510130033881807	0.000625998236742496	0.0057156360746054
Rb_pS807_S811	-0.889659440572166	2.90811934168191e-10	1.01784176958867e-08	PREX1	-0.521289725822049	0.000505134260981438	0.00504672126312819
PREX1	-0.895632007374395	2.83811441413676e-10	1.01784176958867e-08	S6_pS235_S236	-0.521796395422703	0.00193539030376429	0.0107674174999197
GATA3	-0.915286458094775	2.14140481695789e-06	1.21539192313826e-05	Cyclophilin_F	-0.52854885649814	0.000422830278582323	0.00496212418895282
eIF4G	-0.959194327461509	5.14101309239816e-13	5.57907080536543e-11	Syk	-0.53196310733522	0.00010409264313649	0.00296938535418871
ER_alpha	-1.05820549121814	0.000735463743642299	0.00160882693921753	eIF4G	-0.552151542221701	0.000206382504682233	0.00361169383193908
Cyclin_B1	-1.06327306712705	1.19516610875543e-09	3.13731103548301e-08	Cyclin_B1	-0.721050335930982	0.000477836435887839	0.00504672126312819
